# Mitophagy protects beta cells from inflammatory damage in diabetes

**DOI:** 10.1101/2020.06.07.138917

**Authors:** Vaibhav Sidarala, Gemma L. Pearson, Vishal S. Parekh, Benjamin Thompson, Lisa Christen, Morgan A. Gingerich, Jie Zhu, Tracy Stromer, Jianhua Ren, Emma Reck, Biaoxin Chai, John A. Corbett, Thomas Mandrup-Poulsen, Leslie S. Satin, Scott A. Soleimanpour

**Affiliations:** Division of Metabolism, Endocrinology & Diabetes and Department of Internal Medicine, University of Michigan Medical School, Ann Arbor, MI 48105, USA; Department of Pharmacology, University of Michigan Medical School, Ann Arbor, MI 48105, USA; Department of Biomedical Sciences, University of Copenhagen, Copenhagen, Denmark; Program in Biological Sciences, University of Michigan Medical School, Ann Arbor, MI 48105, USA; Department of Biochemistry, Medical College of Wisconsin, Milwaukee, WI 53226, USA; VA Ann Arbor Healthcare System, Ann Arbor, MI 48105, USA

## Abstract

Inflammatory damage contributes to β-cell failure in type 1 and 2 diabetes (T1D and T2D). Mitochondria are damaged by inflammatory signaling in β-cells, resulting in impaired bioenergetics and initiation of pro-apoptotic machinery. Hence, the identification of protective responses to inflammation could lead to new therapeutic targets. Here we report that mitophagy serves as a protective response to inflammatory stress in both human and rodent β-cells. Utilizing *in vivo* mitophagy reporters, we observed that diabetogenic pro-inflammatory cytokines induced mitophagy in response to nitrosative/oxidative mitochondrial damage. Mitophagy-deficient β-cells were sensitized to inflammatory stress, leading to the accumulation of fragmented dysfunctional mitochondria, increased β-cell death, and hyperglycemia. Overexpression of *CLEC16A*, a T1D gene and mitophagy regulator whose expression in islets is protective against T1D, ameliorated cytokine-induced human β-cell apoptosis. Thus, mitophagy promotes β-cell survival and prevents diabetes by countering inflammatory injury. Targeting this pathway has the potential to prevent β-cell failure in diabetes and may be beneficial in other inflammatory conditions.

---

Inflammatory stress plays a crucial role in the pathogenesis of several metabolic diseases, including diabetes (1-3). All forms of diabetes share a common etiology of insufficient pancreatic β-cell mass or function to meet peripheral insulin demand, and inflammatory injury is commonly associated with β-cell dysfunction (1, 4, 5). Although the precise molecular mechanisms are unclear, the excess generation of free radicals, including nitric oxide (NO) and/or reactive oxygen species (ROS), likely contribute to β-cell inflammatory damage (6). Mitochondria are adversely affected by inflammatory signaling in β-cells, which can result in impaired bioenergetics, blunted glucose-stimulated insulin secretion, and activation of apoptosis (7). Therefore, strategies to block inflammation and/or preserve mitochondrial function are of great interest as potential diabetes therapies.

Mitochondria exist in dynamic networks that undergo continuous remodeling and respond to both internal and external environmental cues. Mitophagy is an essential quality control mechanism that selectively eliminates damaged mitochondria to maintain healthy mitochondrial networks (8-10). The T1D susceptibility gene *CLEC16A* encodes an E3 ubiquitin ligase that controls mitophagic flux in β-cells (11-13), indicating a critical role for mitophagy in maintaining β-cell function. Indeed, diabetogenic intronic polymorphisms in the *CLEC16A* locus that reduce human islet CLEC16A mRNA expression are associated with impaired β-cell function and glucose control in humans (13, 14). Although mitophagy maintains the metabolic function needed for glucose-stimulated insulin release, it has not been shown to affect β-cell survival (11, 13, 15). Further, whether mitophagy (or Clec16a) protects β-cells from inflammatory attack is unknown.

Here we elucidate a key protective role for mitophagy in the response to inflammatory stress in β-cells. Utilizing *in vivo* mitochondrial biosensors and biochemical/genetic approaches, we show that pro-inflammatory cytokines, which model the inflammation that occurs during diabetes pathogenesis, induce mitophagy in both human and rodent β-cells. Cytokine-induced free radicals function as upstream inflammatory signals to activate β-cell mitophagy, and the impairment of Clec16a-mediated mitophagy exacerbates hyperglycemia and β-cell apoptosis following inflammatory stimuli. Lastly, we demonstrate that adenoviral overexpression of CLEC16A protects human β-cells against cytokine-mediated demise, illustrating the feasibility of therapeutically targeting this process.
