## Supplementary Table 1 for "Mitophagy protects beta cells from inflammatory damage in diabetes"

### Sheet: Checklist for Publications
Checklist for Reporting Human Islet Preparations Used in Research
Adapted from Hart NJ, Powers AC (2018) Progress, challenges, and suggestions for using human islets to understand islet biology and human diabetes. Diabetologia https://doi.org/10.1007/s00125-018-4772-2.
Selected Islet Preparations for Scott A. Soleimanpour
Report Downloaded on 5/26/2020 5:40:37 AM
Data provided by IIDP
Labels in blue text are additional fields or clarification provided by IIDP
Manuscript DOI:
Title	Mitophagy protects beta cells from inflammatory damage in diabetes
Author list	Vaibhav Sidarala; Gemma L. Pearson; Vishal Parekh; Benjamin Thompson; Lisa Christen; Morgan A. Gingerich; Jie Zhu; Tracy Stromer; Jianhua Ren; Emma Reck; Biaoxin Chai; John A. Corbett; Thomas Mandrup-Poulsen; Leslie S. Satin; and Scott A. Soleimanpour
Corresponding author	Scott A. Soleimanpour
Email address	ssol@med.umich.edu
Islet Preparation	1	2	3	4	5	6	7	8	9	10	11	12	13	14	15	16	17	18	19	20	21	22	23
MANDATORY INFORMATION	MANDATORY INFORMATION	MANDATORY INFORMATION	MANDATORY INFORMATION	MANDATORY INFORMATION	MANDATORY INFORMATION	MANDATORY INFORMATION	MANDATORY INFORMATION	MANDATORY INFORMATION	MANDATORY INFORMATION	MANDATORY INFORMATION	MANDATORY INFORMATION	MANDATORY INFORMATION	MANDATORY INFORMATION	MANDATORY INFORMATION	MANDATORY INFORMATION	MANDATORY INFORMATION	MANDATORY INFORMATION	MANDATORY INFORMATION	MANDATORY INFORMATION	MANDATORY INFORMATION	MANDATORY INFORMATION	MANDATORY INFORMATION	MANDATORY INFORMATION
cols	RRID:SAMN08556532-91	RRID:SAMN08557801-121
Unique identifier	SAMN08611211	SAMN08619527	SAMN08744571	SAMN08912443	SAMN09001166	SAMN09767462	SAMN10079665	SAMN10218751	SAMN10252228	SAMN10374868	SAMN10490796	SAMN10516338	SAMN10601209	SAMN10602026	SAMN10737781	SAMN10784981	SAMN10913630	SAMN10977276	SAMN11008921	SAMN11046361	SAMN11106978	SAMN11155033	SAMN11244711
Donor Age (years)	45	28	32	38	42	44	25	62	55	58	53	52	18	51	66	45	53	52	53	57	20	51	56
Donor Sex (M/F)	M	M	M	M	F	M	M	M	F	M	F	F	M	F	M	F	M	M	M	M	F	M	F
Donor BMI (kg/m2)	29.8	34.7	32.3	23.9	32.1	29.9	31.0	36.2	35.7	32.4	26.3	26.9	24.4	28.5	27.2	35.7	25.1	27.2	33.3	35.9	36.9	24.0	39.5
Donor HbA1c	5.1	4.2	5.6	5.1	5.8	5.4	5.0	5.2	6.0	5.0	5.4	4.5	4.8	4.5	4.7	5.7	4.9	5.7	5.7	5.4	5.3	4.7	5.8
Origin/source of islets	IIDP	IIDP	IIDP	IIDP	IIDP	IIDP	IIDP	IIDP	IIDP	IIDP	IIDP	IIDP	IIDP	IIDP	IIDP	IIDP	IIDP	IIDP	IIDP	IIDP	IIDP	IIDP	IIDP
Islet isolation centera	The Scharp-Lacy Research Institute	The Scharp-Lacy Research Institute	University of Wisconsin	Southern California Islet Cell Resource Center	University of Miami	University of Wisconsin	University of Wisconsin	The Scharp-Lacy Research Institute	University of Wisconsin	University of Wisconsin	The Scharp-Lacy Research Institute	The Scharp-Lacy Research Institute	Southern California Islet Cell Resource Center	University of Miami	The Scharp-Lacy Research Institute	The Scharp-Lacy Research Institute	Southern California Islet Cell Resource Center	Southern California Islet Cell Resource Center	University of Wisconsin	The Scharp-Lacy Research Institute	The Scharp-Lacy Research Institute	Southern California Islet Cell Resource Center	University of Wisconsin
Donor history of diabetes? Yes/No	No	No	No	No	No	No	No	No	No	No	No	No	No	No	No	No	No	No	No	No	No	No	No
If Yes, complete the next two lines if this information is available
Diabetes duration (years)	Not Applicable	Not Applicable	Not Applicable	Not Applicable	Not Applicable	Not Applicable	Not Applicable	Not Applicable	Not Applicable	Not Applicable	Not Applicable	Not Applicable	Not Applicable	Not Applicable	Not Applicable	Not Applicable	Not Applicable	Not Applicable	Not Applicable	Not Applicable	Not Applicable	Not Applicable	Not Applicable
Glucose-lowering therapy at time of deathb	Not Applicable	Not Applicable	Not Applicable	Not Applicable	Not Applicable	Not Applicable	Not Applicable	Not Applicable	Not Applicable	Not Applicable	Not Applicable	Not Applicable	Not Applicable	Not Applicable	Not Applicable	Not Applicable	Not Applicable	Not Applicable	Not Applicable	Not Applicable	Not Applicable	Not Applicable	Not Applicable
RECOMMENDED INFORMATION	RECOMMENDED INFORMATION	RECOMMENDED INFORMATION	RECOMMENDED INFORMATION	RECOMMENDED INFORMATION	RECOMMENDED INFORMATION	RECOMMENDED INFORMATION	RECOMMENDED INFORMATION	RECOMMENDED INFORMATION	RECOMMENDED INFORMATION	RECOMMENDED INFORMATION	RECOMMENDED INFORMATION	RECOMMENDED INFORMATION	RECOMMENDED INFORMATION	RECOMMENDED INFORMATION	RECOMMENDED INFORMATION	RECOMMENDED INFORMATION	RECOMMENDED INFORMATION	RECOMMENDED INFORMATION	RECOMMENDED INFORMATION	RECOMMENDED INFORMATION	RECOMMENDED INFORMATION	RECOMMENDED INFORMATION	RECOMMENDED INFORMATION
Cause of death	Anoxia	Head trauma	Anoxia	Cerebrovascular/stroke	Cerebrovascular/stroke	Head trauma	Anoxia	Cerebrovascular/stroke	Cerebrovascular/stroke	Head trauma	Anoxia	Cerebrovascular/stroke	Head trauma	Cerebrovascular/stroke	Cerebrovascular/stroke	Cerebrovascular/stroke	Cerebrovascular/stroke	Cerebrovascular/stroke	Cerebrovascular/stroke	Cerebrovascular/stroke	Head trauma	Head trauma	Cerebrovascular/stroke
Warm ischemia time (h)	0.1	Not Reported	Not Reported	Not Reported	Not Reported	Not Reported	0.3	Not Reported	Not Reported	Not Reported	Not Reported	Not Reported	Not Reported	0.3	Not Reported	Not Reported	0.2	Not Reported	Not Reported	Not Reported	Not Reported	Not Reported	Not Reported
Cold ischemia time (h)	13.2	14.2	5.0	7.0	10.2	12.5	11.5	6.8	8.2	6.2	7.6	6.3	11.9	12.5	10.7	11.2	5.6	8.1	7.6	9.2	6.5	8.8	9.5
Estimated purity (%) By islet isolation center at time of shipment with Dithizone (DTZ) staining per IIDP SOP	95	95	80	80	90	90	95	90	93	86	90	80	75	90	95	90	90	85	87	80	83	80	94
Estimated viability (%) By islet isolation center at time of broadcast with Fluorescence Diacetate/Propidium Iodide (FDA/PI) staining per IIDP SOP	95	95	95	94	90	95	98	95	98	97	95	95	96	90	95	95	96	96	95	95	95	95	98
Total culture time(h)c Calculate[start date/time of experiment]-[date/ time islet culture began (below)]	72h	72h	40h	19h	96h	36h	36h	72h	36h	36h	42h	56h	24h	56h	72h	72h	72h	72h	36h	72h	72h	72h	38h
Date/Time Islet Culture Began at islet isolation center (Pacific Standard Time, 24-hour format)	2018-02-02 05:15	2018-02-17 01:15	2018-03-31 16:30	2018-04-10 11:00	2018-04-26 12:15	2018-08-05 22:30	2018-09-16 22:00	2018-10-04 16:50	2018-10-16 19:30	2018-11-05 01:00	2018-11-26 14:00	2018-11-30 17:20	2018-12-16 11:00	2018-12-14 16:00	2019-01-10 16:00	2019-01-18 06:00	2019-02-11 02:30	2019-02-20 12:30	2019-02-25 18:45	2019-03-01 11:27	2019-03-02 16:00	2019-03-15 13:40	2019-03-23 18:30
Glucose-stimulated insulin secretion or other functional measurementd Stimulation Index (SI) by static incubation at islet isolation center pre-shipment per IIDP SOP	SI (G2.8mM-G28mM)= 4.2	SI (G2.8mM-G28mM)= 3.0	SI (G2.8mM-G28mM)= 5.2	SI (G2.8mM-G28mM)= 3.9	SI (G2.8mM-G28mM)= 1.3	SI (G2.8mM-G28mM)= 1.7	SI (G2.8mM-G28mM)= 5.1	SI (G2.8mM-G28mM)= 1.0	SI (G2.8mM-G28mM)= 3.8	SI (G2.8mM-G28mM)= 3.0	SI (G2.8mM-G28mM)= 5.7	SI (G2.8mM-G28mM)= 6.5	SI (G2.8mM-G28mM)= 1.2	SI (G2.8mM-G28mM)= 2.9	SI (G2.8mM-G28mM)= 4.7	SI (G2.8mM-G28mM)= 7.2	SI (G2.8mM-G28mM)= 1.6	SI (G2.8mM-G28mM)= 2.8	SI (G2.8mM-G28mM)= 4.0	SI (G2.8mM-G28mM)= 1.4	SI (G2.8mM-G28mM)= 4.5	SI (G2.8mM-G28mM)= 1.0	SI (G2.8mM-G28mM)= 5.3
Glucose-stimulated insulin secretion or other functional measurement Area Under the Curve (AUC) by perifusion at HIPP post shipment sample per HIPP SOP	AUC (G5.6mM-G16.7mM)= 68.4 (ng/100 IEQs)	AUC (G5.6mM-G16.7mM)= 39.2 (ng/100 IEQs)	AUC (G5.6mM-G16.7mM)= 45.5 (ng/100 IEQs)	AUC (G5.6mM-G16.7mM)= 10.9 (ng/100 IEQs)	AUC (G5.6mM-G16.7mM)= Not Available	AUC (G5.6mM-G16.7mM)= 16.4 (ng/100 IEQs)	AUC (G5.6mM-G16.7mM)= 51.1 (ng/100 IEQs)	AUC (G5.6mM-G16.7mM)= 15.2 (ng/100 IEQs)	AUC (G5.6mM-G16.7mM)= 27.8 (ng/100 IEQs)	AUC (G5.6mM-G16.7mM)= 41.1 (ng/100 IEQs)	AUC (G5.6mM-G16.7mM)= 33.7 (ng/100 IEQs)	AUC (G5.6mM-G16.7mM)= 30.5 (ng/100 IEQs)	AUC (G5.6mM-G16.7mM)= 2.2 (ng/100 IEQs)	AUC (G5.6mM-G16.7mM)= 12.6 (ng/100 IEQs)	AUC (G5.6mM-G16.7mM)= 29.8 (ng/100 IEQs)	AUC (G5.6mM-G16.7mM)= 68.9 (ng/100 IEQs)	AUC (G5.6mM-G16.7mM)= 40.5 (ng/100 IEQs)	AUC (G5.6mM-G16.7mM)= 35.0 (ng/100 IEQs)	AUC (G5.6mM-G16.7mM)= 17.9 (ng/100 IEQs)	AUC (G5.6mM-G16.7mM)= 23.9 (ng/100 IEQs)	AUC (G5.6mM-G16.7mM)= 27.3 (ng/100 IEQs)	AUC (G5.6mM-G16.7mM)= 21.5 (ng/100 IEQs)	AUC (G5.6mM-G16.7mM)= 26.7 (ng/100 IEQs)
Handpicked to purity? Yes/No	Yes	Yes	Yes	Yes	Yes	Yes	Yes	Yes	Yes	Yes	Yes	Yes	Yes	Yes	Yes	Yes	Yes	Yes	Yes	Yes	Yes	Yes	Yes
Additional notes	None	None	None	None	None	None	None	None	None	None	None	None	None	None	None	None	None	None	None	None	None	None	None
*Shipments of more than one batch type were received from this islet isolation
aFor example, IIDP, ECIT, Alberta IsletCore
bPlease specify the therapy/therapies
cTime of islet culture at the isolation centre, during shipment and at the receiving laboratory
dPlease specify the test and the results
